# The Prolyl-tRNA Synthetase Inhibitor Halofuginone Inhibits SARS-CoV-2 Infection

**DOI:** 10.1101/2021.03.22.436522

**Authors:** Daniel R. Sandoval, Thomas Mandel Clausen, Chelsea Nora, Adam P. Cribbs, Andrea Denardo, Alex E. Clark, Aaron F. Garretson, Joanna K.C. Coker, Anoop Narayanan, Sydney A. Majowicz, Martin Philpott, Catrine Johansson, James E. Dunford, Charlotte B. Spliid, Gregory J. Golden, N. Connor Payne, Mark A. Tye, Cameron J. Nowell, Eric R. Griffis, Ann Piermatteo, Kaare V. Grunddal, Thibault Alle, Jason A. Magida, Blake M. Hauser, Jared Feldman, Timothy M. Caradonna, Yuan Pu, Xin Yin, Rachael N. McVicar, Elizabeth M. Kwong, Ryan J. Weiss, Michael Downes, Sotirios Tsimikas, Aaron G. Smidt, Carlo Ballatore, Karsten Zengler, Ron M. Evans, Sumit K. Chanda, Ben A. Croker, Sandra L. Leibel, Joyce Jose, Ralph Mazitschek, Udo Oppermann, Jeffrey D. Esko, Aaron F. Carlin, Philip L.S.M. Gordts

## Abstract

**Summary Paragraph:** We identify the prolyl-tRNA synthetase (PRS) inhibitor halofuginone^1^, a compound in clinical trials for anti-fibrotic and anti-inflammatory applications^2^, as a potent inhibitor of SARS-CoV-2 infection and replication. The interaction of SARS-CoV-2 spike protein with cell surface heparan sulfate (HS) promotes viral entry^3^. We find that halofuginone reduces HS biosynthesis, thereby reducing spike protein binding, SARS-CoV-2 pseudotyped virus, and authentic SARS-CoV-2 infection. Halofuginone also potently suppresses SARS-CoV-2 replication post-entry and is 1,000-fold more potent than Remdesivir^4^. Inhibition of HS biosynthesis and SARS-CoV-2 infection depends on specific inhibition of PRS, possibly due to translational suppression of proline-rich proteins. We find that pp1a and pp1ab polyproteins of SARS-CoV-2, as well as several HS proteoglycans, are proline-rich, which may make them particularly vulnerable to halofuginone’s translational suppression. Halofuginone is orally bioavailable, has been evaluated in a phase I clinical trial in humans and distributes to SARS-CoV-2 target organs, including the lung, making it a near-term clinical trial candidate for the treatment of COVID-19.
