## Extended Data Table 1 for "The Prolyl-tRNA Synthetase Inhibitor Halofuginone Inhibits SARS-CoV-2 Infection"

### Sheet: Screening Compounds
Supplemental Data Table 1. Compound Library and Working Concentrations
TARGET CLASS	SOURCE NAME	[WORKING] µM	TARGET	MW
Epigenetic	(+)-JQ1	1	Bromodomains - BRD2, BRD3, BRD4, BRDT (BET)	456.1
Epigenetic	(-)-JQ1 (inactive)	1	Bromodomains - Negative control	456.1
Epigenetic	PFI-1	5	Bromodomains - BRD2, BRD3, BRD4, BRDT (BET)	347.1
Epigenetic	I-BET	1	Bromodomains - BRD2/3/4	423.9
Epigenetic	Bromosporine	1	Bromodomains - pan-Bromodomain	404.1
Epigenetic	CBP/BRD4 (0383)	5	Bromodomains - CBP, BRD4(1) NEW NEGATIVE	460.2
Epigenetic	SGC-CBP30	1	Bromodomains - CREBBP, EP300 (NEGATIVE)	508.224
Epigenetic	I-CBP112	1	Bromodomains - CREBBP, EP300	468.3
Epigenetic	RVX-208	5	Bromodomains - BRD2, BRD3, BRD4, BRDT (BET, BD2)	370.2
Epigenetic	SMARCA	2.5	Bromodomains - SMARCA, PB1	336.2
Epigenetic	PB1/SMARCA	1	Bromodomains - SMARCA, PB1	273.3
Epigenetic	PFI-3	1	Bromodomains - SMARCA2/4, PB1(5)	321.4
Epigenetic	GSK2801	1	Bromodomains - BAZ2A, BAZ2B	371.459
Epigenetic	PFI-4	1	Bromodomains - BRPF1B	380.44
Epigenetic	TRIM24/BRPF	10	Bromodomains - TRIM24/BRPF	499.5
Epigenetic	OF-1	5	Bromodomains - pan-BRPF	440.3
Epigenetic	Belinostat	5	HDAC - hydroxamic acids (POSITIVE)	318.35
Epigenetic	CXD101	1	HDAC	405.53
Epigenetic	Valproic acid	1000	HDAC - aliphatic acid compounds	144.21
Epigenetic	Entinostat	0.5	HDAC - ortho-amino anilides	376.4
Epigenetic	SAHA	2.5	HDAC - hydroxamic acids	264.32
Epigenetic	Trichostatin A	0.5	HDAC - hydroxamic acids - Class I & II	302.37
Epigenetic	SRT1720	1	HDAC - SIRT1 (indirect?) activator	506.02
Epigenetic	EX 527	1	HDAC - SIRT1	248.71
Epigenetic	CI-994	1	HDAC - 1,2,3,(8)	269.3.
Epigenetic	CPI-360	10	Histone methyltransferase - EZH2 and EZH1	437.53
Epigenetic	UNC0638	1	Histone methyltransferase - G9a, GLP (NEW POS)	509.7
Epigenetic	UNC0642	1	Histone methyltransferase - G9a, GLP	546.3
Epigenetic	A-366	2	Histone methyltransferase - G9a, GLP	329.44
Epigenetic	Chaetocin	0.05	Histone methyltransferase - SUV39H1	696.84
Epigenetic	PFI-2	2	Histone methyltransferase - SETD7	499.2
Epigenetic	SGC0946	7.5	Histone methyltransferase - DOT1L	655.03
Epigenetic	GSK343	3	Histone methyltransferase - EZH2	541.69
Epigenetic	UNC1999	1	Histone methyltransferase - EZH2	569.74
Epigenetic	LLY-507	1	Histone methyltransferase - SMYD2	574.7
Epigenetic	Tranylcypromine	20	Lysine demethylases - LSD1	169.65
Epigenetic	GSK-LSD1 (irreversible)	0.5	Lysine demethylases - LSD1	289.2
Epigenetic	GSK J4	10	Lysine demethylases - JMJD3, UTX, JARID1B	417.515
Epigenetic	GSK J5 (inactive)	10	Lysine demethylases - Negative control	417.5
Epigenetic	IOX1 (5-carboxy-8HQ)	40	Lysine demethylases - pan-2-OG	189.17
Epigenetic	Methylstat (Ester)	2.5	Histone demethylase	505.56
Epigenetic	(E)-JIB-04	0.05	Histone demethylase - Pan JmjC	308.76
Epigenetic	ML324	5	Histone demethylase - JMJD2E	349.43
Epigenetic	IOX2	10	Prolyl-Hydroxylases - PHD2 (EGLN1)	352.1
Epigenetic	OICR-9429	1	Methyl Lysine Binder - WDR5	555.6
Epigenetic	UNC1215	5	Methyl Lysine Binder - L3MBTL3	757.76
Epigenetic	5-Azacitidine	10	DNA methyltransferase (DNMT) -	244.2
Epigenetic	5-Azadeoxycitidine	5	DNA methyltransferase (DNMT) - DNMT1/3	228.21
Epigenetic	Olaparib	1	Poly ADP ribose polymerase (PARP)	434.46
Epigenetic	Rucaparib	10	Poly ADP ribose polymerase (PARP)	421.36
Kinase	K00135	1	Kinase inhibitor - ATP competitive - PIM	306.1
Kinase	5-Iodotubercidin	1	Kinase inhibitor - ATP mimetic - Haspin	392.15
Epigenetic	C646	1	Histone acetyltransferase (HAT) p300/CBP	445.42
Epigenetic	GSK484	1	Peptidyl arginine deiminase (PAD4)	473.2
Epigenetic	KDOBA67	10	Histone demethylase	389.46
Epigenetic	BAZ2-ICR	1	Bromodomains - BAZ2A, BAZ2B	357.41
Epigenetic	NI-57	1	Bromodomains - pan-BRPF	383.4
Epigenetic	LP99	1	Bromodomains - BRD9, BRD7	516
Epigenetic	SGC707	1	Arginine methyltransferase - PRMT3	298.34
Epigenetic	RGFP966	10	HDAC - HDAC3- related to RPD3 gene	362.4
Epigenetic	PCI-34051	5	HDAC - HDAC8- related to RPD3 gene	296.32
Epigenetic	Rocilinostat	10	HDAC - HDAC6- related to Hda1 gene	433.5
Epigenetic	Tubastatin A HCl	10	HDAC - HDAC6- related to Hda1 gene	371.86
Epigenetic	KDOAM-25a	1	Lysine demethylases - JARID	307.39
Epigenetic	KDM5-C70	10	Histone demethylase - JARID1	336.4
tRNA synthetase	Halofuginol	1	Prolyl-tRNA-Syntetase	416.697
tRNA synthetase	Halofuginone	1	Prolyl-tRNA-Syntetase	414.681
Epigenetic	BI-9564	1	Bromodomains - BRD9, BRD7	353.4
Epigenetic	NVS-CECR2-1	1	Bromodomains - CECR2	495.7
Epigenetic	GSK106	1	Peptidyl arginine deiminase (PAD4)	437.97
Epigenetic	A-196	1	Histone methyltransferase - SUV420H1/H2	359.25
Epigenetic	BAY-598	1	Histone methyltransferase - SMYD2	525.34
Epigenetic	MS049	1	Arginine methyltransferase	321.3
Epigenetic	MS023	1	Arginine methyltransferase - Type I PRMTs	360.32
Epigenetic	MS003	1	Arginine methyltransferase - negative control	399.34
Kinase	SGI-1776	10	Kinase inhibitor - Haspin	405.42
Kinase	CHR-6494	1	Kinase inhibitor - Haspin	406.36
Epigenetic	CPI-169	10	Histone methyltransferase - EZH2, EZH1	528.66
Epigenetic	UNC2400	1	Histone methyltransferase - EZH2	597.79
Epigenetic	GSK864	5	Dehydrogenase	558.61
Epigenetic	GSK8814	10	Bromodomains - ATAD2	527.61
Epigenetic	GSK8815	10	Bromodomains - ATAD2	527.3
Epigenetic	NVS-CECR2-C	1	Bromodomains - CECR2	495.68
Epigenetic	BAY-299	1	Bromodomains - BRD1, TAF1	429.47
Epigenetic	PCI-24781	10	HDAC	397.424
Epigenetic	Romidepsin	1	HDAC	540.695
Epigenetic	Mocetinostat	10	HDAC	396.4
Epigenetic	Santacruzamate	50	HDAC 2 - putative	278.35
Epigenetic	KDOAM32	1	Lysine demethylases - JARID	308.38
Epigenetic	MS049N	1	Arginine methyltransferase - PRMT4, PRMT6 inactive control	248.36
Epigenetic	TP-064	1	Arginine methyltransferase - PRMT4	572.62
Epigenetic	TP-064N	1	Arginine methyltransferase - PRMT4	458.6
Epigenetic	A-395	1	Methyl Lysine Binder - EED	486.65
Epigenetic	A-395N	1	Methyl Lysine Binder - EED	442.62
Epigenetic	I-BRD9	10	Bromodomains - BRD9	497.55
Epigenetic	TP-472	1	Bromodomains - BRD9	333.38
Epigenetic	TP-472N	1	Bromodomains - BRD9	306.36
Epigenetic	KDOPZ-32a	1	Lysine demethylases - KDM5	402.1
Epigenetic	KDOOA012000	1	Lysine demethylases KDM2	402.1
Epigenetic	AMI-1	50	Arginine methyltransferase - PRMT	592.4
Epigenetic	TMP269	10	HDAC -4, 5, 7 &9	514.52
Epigenetic	AGK2	10	HDAC - SIRT2	434.27
Epigenetic	GSK6853	0.5	Bromodomains - BRPF1/2/3	409.48
Epigenetic	GSK9311	1	Bromodomains - BRPF1/2/3	437.53
Epigenetic	LLY-283	1	Arginine methyltransferase - PRMT5	342.4
Epigenetic	TMP195	1	HDAC -4,5,7,9	456.4
Epigenetic	GSK2879552	10	Lysine demethylases - LSD1	437.4
Epigenetic	TDO20824a	1	Methyl Lysine Binder/tudor domain -Spin1	738.98
Epigenetic	A-485	1	Histone acetyltransferase (HAT) p300/CBP	536.5
Epigenetic	A-486	1	Histone acetyltransferase (HAT) p300/CBP	536.5
Epigenetic	GSK4027	1	Bromodomains - PCAF, GCN5	377.2
Epigenetic	GSK4028	1	Bromodomains - PCAF, GCN5	377.28
Epigenetic	L-Moses	1	Bromodomains - PCAF, GCN5	360.47
Epigenetic	D-Moses	1	Bromodomains - PCAF, GCN5	360.47
Epigenetic	PFI-5	1	Histone methyltransferase - SMYD2	547.7
Epigenetic	TDO20826a	1	Methyl Lysine Binder/tudor domain -Spin1	738.9
Epigenetic	BI-7273	0.1	Bromodomains - BRD9/7 (IC50 19/117nM)	353.4
