## Extended Data Table 2 for "The Prolyl-tRNA Synthetase Inhibitor Halofuginone Inhibits SARS-CoV-2 Infection"

### Sheet: Sheet1
Supplemental Data Table 2. Proline content and distribution
Protein	Protein Group	Protein Length	Proline Number	Proline %	P blocks	P blocks %	P blocks% x P Number	P Score Log
NDST1	HS biosynthesis	881	53	0.0601589	42	0.476731	25.2667	1.40255
NDST2	HS biosynthesis	882	68	0.0770975	45	0.510204	34.6939	1.54025
NDST4	HS biosynthesis	871	51	0.0585534	40	0.459242	23.4214	1.36961
NDST3	HS biosynthesis	872	49	0.0561927	39	0.447248	21.9151	1.34074
EXT2	HS biosynthesis	717	46	0.0641562	32	0.446304	20.53	1.31239
HS3SA	HS biosynthesis	405	31	0.0765432	25	0.617284	19.1358	1.28185
HS3S5	HS biosynthesis	345	19	0.0550725	15	0.434783	8.26087	0.917026
HS3SB	HS biosynthesis	389	39	0.100257	21	0.539846	21.054	1.32333
HS3S1	HS biosynthesis	306	22	0.0718954	17	0.555556	12.2222	1.08715
HS3S2	HS biosynthesis	366	30	0.0819672	20	0.546448	16.3934	1.21467
HS3S6	HS biosynthesis	341	32	0.0938416	24	0.703812	22.522	1.35261
HS3S4	HS biosynthesis	455	62	0.136264	28	0.615385	38.1538	1.58154
HS2ST	HS biosynthesis	355	14	0.0394366	11	0.309859	4.33803	0.637292
GLCE	HS biosynthesis	616	26	0.0422078	22	0.357143	9.28571	0.967815
H6ST1	HS biosynthesis	410	24	0.0585366	17	0.414634	9.95122	0.997876
H6ST2	HS biosynthesis	604	34	0.0562914	27	0.44702	15.1987	1.18181
H6ST3	HS biosynthesis	470	36	0.0765957	20	0.425532	15.3191	1.18523
EXTL3	HS biosynthesis	918	62	0.0675381	44	0.479303	29.7168	1.473
EXT1	HS biosynthesis	745	40	0.0536913	32	0.42953	17.1812	1.23505
SDC1	HSPG	309	27	0.0873786	19	0.614887	16.6019	1.22016
SDC4	HSPG	197	14	0.071066	10	0.507614	7.1066	0.851662
SDC2	HSPG	200	10	0.05	9	0.45	4.5	0.653213
SDC3	HSPG	441	56	0.126984	31	0.702948	39.3651	1.59511
GPC4	HSPG	555	21	0.0378378	17	0.306306	6.43243	0.808375
GPC3	HSPG	579	29	0.0500864	18	0.310881	9.01554	0.954992
GPC6	HSPG	554	29	0.0523466	24	0.433213	12.5632	1.0991
GPC1	HSPG	557	31	0.0556553	20	0.359066	11.1311	1.04654
GPC2	HSPG	578	45	0.0778547	25	0.432526	19.4637	1.28922
GPC5	HSPG	571	24	0.0420315	20	0.350263	8.4063	0.924605
HSPG2	HSPG	4390	352	0.0801822	248	0.56492	198.852	2.29853
AGRIN	HSPG	2067	183	0.0885341	113	0.546686	100.044	2.00019
COL18A1	HSPG	1754	296	0.168757	126	0.718358	212.634	2.32763
GBA2	Lysosome	927	53	0.0571737	44	0.474649	25.1564	1.40065
HSP7C	Lysosome	646	25	0.0386997	20	0.309598	7.73994	0.888737
LAMP2	Lysosome	410	16	0.0390244	12	0.292683	4.68293	0.670517
NSG1	Lysosome	185	12	0.0648649	9	0.486486	5.83784	0.766252
NSG2	Lysosome	171	16	0.0935673	12	0.701754	11.2281	1.05031
PLD3	Lysosome	490	32	0.0653061	22	0.44898	14.3673	1.15738
SCRB2	Lysosome	478	22	0.0460251	15	0.313808	6.90377	0.839086
SC5D	Cholesterol biosynthesis	299	17	0.0568562	13	0.434783	7.3913	0.868721
MSMO1	Cholesterol biosynthesis	293	14	0.0477816	12	0.409556	5.73379	0.758442
MVD1	Cholesterol biosynthesis	400	27	0.0675	19	0.475	12.825	1.10806
SOAT2	Cholesterol biosynthesis	522	30	0.0574713	21	0.402299	12.069	1.08167
NSDHL	Cholesterol biosynthesis	373	23	0.0616622	15	0.402145	9.24933	0.96611
HMDH	Cholesterol biosynthesis	888	37	0.0416667	30	0.337838	12.5	1.09691
PMVK	Cholesterol biosynthesis	192	6	0.03125	5	0.260417	1.5625	0.19382
ERG1	Cholesterol biosynthesis	574	28	0.0487805	24	0.418118	11.7073	1.06846
KIME	Cholesterol biosynthesis	396	20	0.0505051	17	0.429293	8.58586	0.933784
LSS	Cholesterol biosynthesis	732	37	0.0505464	26	0.355191	13.1421	1.11866
FPPS	Cholesterol biosynthesis	419	19	0.0453461	15	0.357995	6.80191	0.832631
HMCS1	Cholesterol biosynthesis	520	21	0.0403846	16	0.307692	6.46154	0.810336
FDFT	Cholesterol biosynthesis	417	15	0.0359712	15	0.359712	5.39568	0.732046
CP51A	Cholesterol biosynthesis	503	28	0.055666	19	0.377734	10.5765	1.02434
COSA1	Collagen	1125	129	0.114667	66	0.586667	75.68	1.87898
CORA1	Collagen	1860	303	0.162903	149	0.801075	242.726	2.38512
COQA1	Collagen	441	68	0.154195	29	0.657596	44.7166	1.65047
COPA1	Collagen	654	108	0.165138	51	0.779817	84.2202	1.92542
COOA1	Collagen	1714	207	0.12077	114	0.665111	137.678	2.13886
CONA1	Collagen	540	93	0.172222	40	0.740741	68.8889	1.83815
COMA1	Collagen	1626	267	0.164207	115	0.707257	188.838	2.27609
COLA1	Collagen	957	106	0.110763	57	0.595611	63.1348	1.80027
COKA1	Collagen	1284	128	0.0996885	82	0.638629	81.7445	1.91246
COJA1	Collagen	1142	173	0.151489	83	0.726795	125.736	2.09946
COHA1	Collagen	1497	204	0.136273	84	0.561122	114.469	2.05869
COGA1	Collagen	1604	282	0.17581	126	0.785536	221.521	2.34542
COFA1	Collagen	1388	191	0.137608	91	0.65562	125.223	2.09769
COEA1	Collagen	1796	156	0.0868597	90	0.501114	78.1737	1.89306
CODA1	Collagen	717	125	0.174338	53	0.739191	92.3989	1.96567
COCA1	Collagen	3063	263	0.0858635	169	0.551747	145.109	2.1617
COBA2	Collagen	1736	298	0.171659	143	0.823733	245.472	2.39
COBA1	Collagen	1806	287	0.158915	130	0.719823	206.589	2.31511
COAA1	Collagen	680	145	0.213235	59	0.867647	125.809	2.09971
CO9A3	Collagen	684	137	0.200292	55	0.804094	110.161	2.04203
CO9A2	Collagen	689	138	0.20029	55	0.798258	110.16	2.04202
CO9A1	Collagen	921	153	0.166124	71	0.770901	117.948	2.07169
CO8A2	Collagen	703	145	0.206259	61	0.86771	125.818	2.09974
CO8A1	Collagen	744	167	0.224462	66	0.887097	148.145	2.17069
CO7A1	Collagen	2944	426	0.144701	226	0.767663	327.024	2.51458
CO6A6	Collagen	2263	108	0.0477243	79	0.349094	37.7022	1.57637
CO6A5	Collagen	2615	108	0.0413002	81	0.309751	33.4532	1.52444
CO6A3	Collagen	3177	209	0.0657853	150	0.472144	98.678	1.99422
CO6A2	Collagen	1019	89	0.0873405	53	0.520118	46.2905	1.66549
CO6A1	Collagen	1028	89	0.0865759	56	0.544747	48.4825	1.68558
CO5A3	Collagen	1745	290	0.166189	133	0.762178	221.032	2.34445
CO5A2	Collagen	1499	270	0.18012	120	0.800534	216.144	2.33474
CO5A1	Collagen	1838	334	0.181719	144	0.78346	261.676	2.41776
CO4A6	Collagen	1691	279	0.164991	140	0.827912	230.988	2.36359
CO4A5	Collagen	1685	391	0.232047	146	0.866469	338.789	2.52993
CO4A4	Collagen	1690	345	0.204142	145	0.857988	296.006	2.4713
CO4A3	Collagen	1670	320	0.191617	146	0.874251	279.76	2.44679
CO4A2	Collagen	1712	286	0.167056	143	0.83528	238.89	2.3782
CO4A1	Collagen	1669	325	0.194727	141	0.844817	274.566	2.43865
CO3A1	Collagen	1466	281	0.191678	119	0.811733	228.097	2.35812
CO2A1	Collagen	1487	270	0.181574	123	0.827169	223.336	2.34896
CO1A2	Collagen	1366	232	0.169839	108	0.79063	183.426	2.26346
CO1A1	Collagen	1464	278	0.189891	117	0.79918	222.172	2.34669
ACE2	Host Factors	805	37	0.0459627	29	0.360248	13.3292	1.1248
TMPS2	Host Factors	492	34	0.0691057	22	0.447154	15.2033	1.18194
ACTB	Host Factors	375	19	0.0506667	16	0.426667	8.10667	0.908842
R1A	SARS2	4405	164	0.0372304	141	0.320091	52.4949	1.72012
R1AB	SARS2	7096	274	0.0386133	230	0.324126	88.8106	1.94846
SPIKE	SARS2	1273	58	0.0455617	48	0.377062	21.8696	1.33984
AP3A	SARS2	275	12	0.0436364	10	0.363636	4.36364	0.639849
VEMP	SARS2	75	2	0.0266667	1	0.133333	0.266667	-0.574031
VME1	SARS2	222	5	0.0225225	5	0.225225	1.12613	0.051587
NS6	SARS2	61	1	0.0163934	1	0.163934	0.163934	-0.78533
NS7A	SARS2	121	6	0.0495868	5	0.413223	2.47934	0.394336
NS7B	SARS2	43	0	0	0	0	0	-Inf
NS8	SARS2	121	7	0.0578512	6	0.495868	3.47107	0.540464
NCAP	SARS2	419	28	0.0668258	21	0.501193	14.0334	1.14716
ORF9B	SARS2	97	8	0.0824742	7	0.721649	5.7732	0.761416
Y14	SARS2	73	2	0.0273973	2	0.273973	0.547945	-0.261263
VEMP	SARS1	76	2	0.0263158	1	0.131579	0.263158	-0.579784
NCAP	SARS1	422	31	0.0734597	24	0.56872	17.6303	1.24626
R1AB	SARS1	7073	274	0.0387389	222	0.31387	86.0003	1.9345
R1A	SARS1	4382	166	0.0378822	134	0.305796	50.7622	1.70554
AP3A	SARS1	274	13	0.0474453	11	0.40146	5.21898	0.717585
NS7A	SARS1	122	6	0.0491803	4	0.327869	1.96721	0.293851
SPIKE	SARS1	1255	57	0.0454183	49	0.390438	22.255	1.34743
ORF9B	SARS1	98	8	0.0816327	6	0.612245	4.89796	0.690015
NS6	SARS1	63	3	0.047619	2	0.31746	0.952381	-0.0211893
VME1	SARS1	221	5	0.0226244	5	0.226244	1.13122	0.0535477
NS3B	SARS1	154	2	0.012987	2	0.12987	0.25974	-0.585461
NS8B	SARS1	84	3	0.0357143	3	0.357143	1.07143	0.0299632
NS7B	SARS1	44	1	0.0227273	1	0.227273	0.227273	-0.643453
Y14	SARS1	70	5	0.0714286	4	0.571429	2.85714	0.455932
NS8A	SARS1	39	2	0.0512821	1	0.25641	0.512821	-0.290035
VEMP	MERS	82	6	0.0731707	3	0.365854	2.19512	0.341459
SPIKE	MERS	1353	62	0.0458241	54	0.399113	24.745	1.39349
VME1	MERS	219	10	0.0456621	9	0.410959	4.10959	0.613798
ORF4B	MERS	246	16	0.0650407	13	0.528455	8.45528	0.927128
R1A	MERS	4391	169	0.0384878	145	0.330221	55.8073	1.74669
ORF4A	MERS	49	1	0.0204082	1	0.204082	0.204082	-0.690196
R1AB	MERS	7078	273	0.0385702	233	0.329189	89.8686	1.95361
ORF3	MERS	103	6	0.0582524	4	0.38835	2.3301	0.367374
ORF5	MERS	224	12	0.0535714	10	0.446429	5.35714	0.728933
NCAP	MERS	411	34	0.0827251	23	0.559611	19.0268	1.27936
POLG	Zika	3419	142	0.0415326	118	0.34513	49.0085	1.69027
POLG	Dengue	3392	140	0.0412736	113	0.333137	46.6392	1.66875
POLN	Chikungunya	2474	136	0.0549717	113	0.45675	62.118	1.79322
POLSF	Chikungunya	824	66	0.0800971	49	0.59466	39.2476	1.59381
POLS	Chikungunya	1248	91	0.0729167	68	0.544872	49.5833	1.69534
